# The RNA-binding proteins CELF1 and ELAVL1 cooperatively control RNA isoform production

**DOI:** 10.1101/373704

**Authors:** Géraldine David, David Reboutier, Stéphane Deschamps, Agnès Méreau, William Taylor, Sergi Padilla-Parra, Marc Tramier, Yann Audic, Luc Paillard

## Abstract

ELAVL1 and CELF1 are RNA-binding proteins that are involved in alternative splicing control. To explore their functional relationship, we looked for mRNAs that are differentially spliced following the depletion of CELF1, ELAVL1, or both. We found that these proteins control the usage of their target exons in the same direction. Double depletion has a greater effect than individual depletions, showing that CELF1 and ELAVL1 exert additive control. To confirm these results, we carried out RT-PCR on the alternative cassette exons of several mRNAs, including *CD44, WNK1, PHACTR2, MICAL3, SPTBN1*, and *PPP3CB*. Using FRET, we found that CELF1 and ELAVL1 directly interact in cell nuclei. We demonstrated that the combined levels of *CELF1* and *ELAVL1* are a valuable biomarker in several cancers, even when their individual levels may yield very limited information. *CD44* alternative splicing probably accounts in part for the effects of *CELF1* and *ELAVL1* levels on patient survival. These data point to strong functional interactions between CELF1 and ELAVL1 in the control of mRNA isoform production, resulting in significant impacts on human pathology.
