## Supplementary material for "The RNA-binding proteins CELF1 and ELAVL1 cooperatively control RNA isoform production": Table S2

GeneName	ProbeName	II_Celf	III_Celf	IV_Celf	II_HuR	III_HuR	IV_HuR	II_CH	III_CH	IV_CH	II_SCR	III_SCR	IV_SCR	SI_celf	pcelf	SI_elav	pelav	SI_CH	pCH
CCND1	A_23_P202837	-0.815322657872898	-0.681889069833308	-0.725651353866619	-0.935956908358627	-0.762196728188211	-0.773841161455358	-0.0184149464771917	-0.0414180896636775	-0.138907909022057	-0.861028326375388	-0.926020665694272	-0.955417722557211	0.173201211018015	0.0271727986462718	0.0901573055415583	0.24761738594937	0.847908589821315	8.76050457427282e-05
COL4A6	A_23_P217379	2.16095256428043	2.09690314979949	2.00636202671081	2.25121968530074	2.28159818894891	2.37367733746157	1.33171508186002	1.16020068854281	1.23750356653282	2.52779795789883	2.56636716157112	2.76452888820759	-0.53149208896227	0.0063328680557744	-0.31739959865544	0.0315338932684155	-1.3764248902473	0.000230015234858763
TMPO	A_23_P325040	-1.23249632175253	-0.843104288418074	-0.786885091011337	-0.533822665219741	-0.578116273954972	-0.490789861001929	-0.443216343344247	-0.303119036432454	-0.318598608289202	-1.19855381926989	-1.08671206533957	-1.19543673793317	0.20607230712023	0.276548287076621	0.625991274121996	0.000313328993853928	0.805256211492242	0.000187366397723145
AHRR	A_23_P358709	0.394361742857258	0.654951776814709	0.768830331714048	0.447136588958651	0.272479195522997	0.30771785945919	-0.184336189422584	-0.0704618800733012	-0.0362143241188164	0.687357809020714	0.621431911898993	0.553395541702637	-0.0146804704121097	0.909899647722934	-0.278283872893835	0.016295484186532	-0.717732552079015	0.000298463197716709
TIA1	A_23_P90845	0.177063457706884	0.410360718250084	0.295485059930868	0.0295046327592097	-0.0559449795618185	-0.037178924417498	-0.309342630670368	-0.206297000027435	-0.282970942659139	0.452466640934466	0.494593563259313	0.398635007541035	-0.154261991948993	0.135930075445427	-0.469771494318307	0.000252630302116535	-0.714768595030585	7.25568951792807e-05
NEDD4L	A_24_P108311	-1.43070899215565	-0.901746862269141	-0.976147152202298	-1.1071258201539	-1.25622974100218	-0.942375094575425	-0.440362006884964	-0.290788687772773	-0.226722254489291	-1.37188643418537	-1.52470525272879	-1.57189285125102	0.386627177179364	0.132267099898561	0.387584627477892	0.0296951566706072	1.17020386300605	0.000182982516410103
PCBP2	A_24_P141688	-3.75295858184977	-3.58876665914077	-3.67760147000385	-2.75930875098119	-2.41444773083787	-2.39389515395538	-2.5066337092647	-2.43791568903145	-2.473145693532	-3.74707666417678	-3.77120236305515	-3.73752901165602	0.0788271092978534	0.235434271980605	1.2293854677045	0.00879623599857359	1.27937098235327	1.3185443375049e-05
SPOCK1	A_24_P354689	1.70099439192335	2.08952439903047	1.90660428678859	2.18219611373241	2.20119903624684	2.57922713743745	2.37872041159994	2.34766174149807	2.31113249231558	1.63087418513486	1.58256801315516	1.64972422999166	0.277985549820243	0.127465709123945	0.699818619711673	0.0300042264462868	0.72478273904397	1.32104537152627e-05
PAFAH1B1	A_24_P356406	-2.62194541701688	-1.88403933039599	-1.98959724040638	-1.75379559992943	-1.80315691917221	-1.42546833261228	-1.30688769875754	-1.26648817391781	-1.29430616664679	-2.65474082578845	-2.72187430417677	-2.63770218416117	0.506245108769047	0.157553156998532	1.01063215413749	0.0107175324341799	1.38221175826808	3.20555725639583e-05
DDX46	A_32_P105195	-2.10509133311447	-1.08180649194565	-1.25879611257214	-1.10575270405455	-0.794022292073304	-0.507898571137622	-0.945215482374053	-0.816880059597672	-0.801865801150548	-1.72722159298135	-1.56784234515583	-1.71520380382515	0.188191268110023	0.613285531261949	0.867531391565618	0.0291654289480019	0.815435466280019	0.00030894297639025
HNRNPU	A_32_P51894	-3.64405326824022	-3.05281488408376	-3.12000962446765	-2.99450393624555	-2.60685583553903	-2.41527313720555	-2.69020492588354	-2.81305359704411	-2.79626083944572	-3.48804655902671	-3.35375324518886	-3.39357841771386	0.139500148379267	0.535746051751141	0.739581770979767	0.0429904460217378	0.645286286518687	0.000311804989395698
CPS1	A_33_P3242798	2.16848082310785	2.96944051041072	3.02765442177855	2.37558763271586	2.57092416035444	3.02523105588079	2.86105276778797	2.77858463622673	2.89705175907659	2.11793867562241	2.23743967347593	2.24598145245249	0.52140531791543	0.198478880019339	0.45679434913342	0.135356074016663	0.645109787180153	0.000330778687017467
SETDB1	A_33_P3252479	1.1425051239852	1.42591334307822	1.75110225108528	1.61863132493865	1.69476490691631	1.91522664915117	2.18393561814304	2.25962546066	2.20070979033102	0.746723267891328	0.804160179712246	0.872259816138538	0.632125818135529	0.063942213175245	0.935159872421339	0.00380806256585403	1.40704253513065	2.37532026987026e-05
SPTBN1	A_33_P3258467	0.132147986358977	0.659673478849886	0.882192372326756	-0.695921371339226	-0.715250692114983	-0.524967871823209	1.54124326586367	1.84392437607886	1.80061399648267	-2.14361595570103	-1.95102838666575	-1.70630124754032	2.49165314248091	0.00181554521873369	1.28826855154323	0.0032609708416992	3.6622424094441	3.82323405264685e-05
MICAL3	A_33_P3267814	0.577378456473305	0.732401541276586	0.92726675816369	-0.163381191058848	-0.0421252477481602	-0.146044096525143	0.9799776411162	1.07198967885573	1.1421526958821	-0.741763023463278	-0.81855246039887	-0.919892928465329	1.57241838941369	0.000855248288056038	0.709552625665109	0.000592066266701896	1.89144280939384	1.18852641997394e-05
SETDB1	A_33_P3305399	-0.295794085505319	-0.3533925161769	-0.479678960941053	-0.431236719424742	-0.0830833240806772	-0.029530213631574	0.244491517977742	0.116019755953118	0.157076101257351	-0.567800314511965	-0.464007365154568	-0.547480519962548	0.150140879001936	0.0910017780198047	0.345145980830696	0.103502965696703	0.698958524939097	0.000175328610825082
ITGA1	A_33_P3353791	0.197851415972021	0.481237420683472	0.701867489647638	0.383916284118451	0.600023746290709	0.778953735080915	0.674269961600521	0.733174297357584	0.694618284595315	0.162326007440807	0.0888490431097342	0.101506683353589	0.342758197466334	0.140123095025342	0.470070677195315	0.0494685007869817	0.583126936549763	5.66302411480256e-05
NAMPT	A_33_P3375934	-0.433967892217279	0.239942253668959	0.33271439362756	0.288609367914182	0.196066355640999	0.580130638577334	0.3849099060985	0.452178262672366	0.476413966015292	-0.434579844407342	-0.355396337352936	-0.376202398490372	0.434955778443297	0.212655616093093	0.743661647461055	0.01988198543275	0.826560238345603	2.57213122571263e-05
FANCA	A_33_P3386344	0.574637034456734	0.596145977312393	0.956552383347693	0.591027614666686	0.47339442748263	0.721291276720006	1.16671606724434	1.01535671322802	1.03891980753795	0.203128276489737	0.3132378857931	0.349136996590133	0.420610745414617	0.0635716865602912	0.306736719998784	0.0299233317557488	0.78516314304578	0.000265909816229093
PDE4D	A_33_P3389653	0.449194882256887	0.864551428110477	1.01170632824078	0.75588297783584	0.628831588279606	0.844700729246377	1.14862342513356	1.28785615281556	1.27495529301346	0.296141025340706	0.380532454744758	0.458068349133551	0.39690360312971	0.134158282474118	0.364891155380936	0.0114742704923839	0.858897680581189	0.000186735224019181
ANKRD17	A_33_P3412538	0.621176307080757	1.51582306569785	1.52898834706435	0.914207437692165	1.01748425845354	1.59370381524481	1.3833372398522	1.36257846893271	1.47601945855857	0.740374912860073	0.689120024490478	0.673555668043994	0.520979038149471	0.224617731565436	0.474114968665323	0.152947221463867	0.706294853982978	0.000271788647239151
HNRNPA1	A_37_P001096	2.07544775373457	2.31898864973191	2.32164059523555	2.27654613092038	2.44829235434035	2.5843498556252	2.49404794021042	2.48805015797455	2.54041928821672	2.08679554852682	2.02545608502554	2.05206679641256	0.18391952291237	0.147565246158311	0.381623303640337	0.0456551621827433	0.452732985478923	5.04623506012609e-05
ITPR1	A_37_P014866	-1.1992953058656	-1.00977585657455	-1.11696858698963	-1.20647044031535	-1.1471339364637	-1.05542066641887	-0.98246656642405	-0.969273561704572	-0.950946353487774	-1.35942472928534	-1.32156082767336	-1.3547649561584	0.23657025456244	0.0443269372249621	0.20890848997306	0.0340404914786164	0.377688010500235	2.56719668097961e-05
MND1	A_37_P027405	6.59053224176033	6.52204614298385	6.49583235749898	6.75225996622013	6.57398573569351	6.62703759572966	6.02618018160315	5.94167488145241	5.94172197837046	7.19034404410698	7.24648837978444	7.0616668695955	-0.630029517081253	0.00200399607765132	-0.515071998614539	0.00249250736859339	-1.19630741735363	0.000303160406190143
SLC7A6	A_37_P038694	1.08616541424129	0.962800337224394	1.02701162615083	0.86461773996824	0.804313688020706	0.785781082375303	0.722336312505044	0.721120871022125	0.705835564594745	1.00391704642283	1.03907269086119	1.03168244922141	0.000435063703694505	0.99158369227377	-0.206653225380394	0.00551242482999614	-0.308459812794505	0.000150839656100732
PRKD3	A_37_P043207	0.490623864399575	0.526448327024605	0.272590746094423	0.631689434859291	0.706922163580037	0.678665487885517	0.875940873662865	0.840099596390464	0.841292639204974	0.545169700934142	0.530656011783895	0.518725607233174	-0.101629460810869	0.328329340409472	0.140908588791211	0.015239977490341	0.320927263102364	7.05291854841352e-05
PKP4	A_37_P051716	0.370644060495428	0.592254280732707	0.494919916863573	0.452307946219058	0.453987103896418	0.447402480935443	0.969814931658934	1.01128125107038	0.96798525304701	0.215749136406506	0.216313504569923	0.123010365214794	0.300915083966828	0.0261736884510306	0.266208174953232	0.0130259382007293	0.7980028098617	0.00027049986692274
SBNO1	A_37_P060390	-0.767660946103293	-0.450925068802743	-0.637864510482739	-0.792513773415175	-0.756478102998674	-0.523971147173446	-0.582661421201388	-0.602938233439996	-0.59503187771813	-0.826058169007675	-0.820938058832777	-0.850976373543221	0.213840691998299	0.14417279491041	0.141669859265459	0.233287801913268	0.23911368967472	9.23630656384242e-05
WNK1	A_37_P068651	-1.52989667325288	-1.42372216822836	-1.55820797092217	-0.903858550219928	-0.854899337903461	-0.880909089281442	-0.622485867416721	-0.731566874846951	-0.6252945413865	-2.02560592851386	-1.90534358766301	-1.87827929631105	0.432467333361503	0.00217552303569656	1.05652061169436	0.000796124453416605	1.27662717627925	3.71313011389707e-05
COL4A5	A_37_P070449	-0.405512386667029	-0.627855331463998	-0.607543978327898	-0.646743647160529	-0.566316112142976	-0.552545289719418	-0.389000890378252	-0.35275162413567	-0.372145735445263	-0.532986269813408	-0.566932652297133	-0.548213408808916	0.00240687815351071	0.976152549052677	-0.0391575727011553	0.313369501545367	0.178078026986757	0.00024865553174128
RABEP1	A_37_P086806	1.45075477160655	1.3888940334315	1.60694624316478	1.74000249327081	1.75791349706356	1.73165582975729	2.0231348436894	1.98467936483814	1.93490233791573	1.32731546381286	1.23431026621043	1.27884386252822	0.20204181855044	0.0732897335399712	0.463034075846717	0.00180461127681949	0.700748984630587	4.69568610974257e-05
SEPT9	A_37_P087544	-2.06508745105245	-1.72237663153614	-2.14830118080043	-2.0510506552396	-2.11952612321858	-1.79092112244019	-2.41988944319872	-2.42180249351781	-2.33542892509655	-1.78093947056597	-1.8442455399044	-1.84773291854652	-0.15428244479071	0.357909037002744	-0.16285999062716	0.242185773883892	-0.568067644265397	0.000144695624576082
ZNF207	A_37_P089888	-1.17661029459005	-0.799249565556202	-0.969233101513494	-0.541886549391382	-0.464733672031464	-0.462962200639462	-0.342642838233527	-0.403666860845803	-0.424249275568865	-1.13169569014317	-1.18319604068011	-1.22404655971771	0.197948442960415	0.206512788689145	0.689785289492894	5.0544217257871e-05	0.789459771964265	2.79204082613948e-05
KLC1	A_37_P105059	2.01372010337099	2.52901221986758	2.72652625206517	1.63298959585387	1.5879728095345	1.8328815503768	2.39216666298132	2.38025055385925	2.45739251938719	1.13770036096189	1.09773549141349	1.18200561282325	1.2839390367017	0.0250492858872108	0.545467496855513	0.0121433431105662	1.27078942367638	3.12618028761529e-06
PAPOLA	A_37_P106673	1.30089768840138	1.18874018099362	1.24189885923784	0.745567471749748	0.94363326397665	0.814705284662951	1.68455896120566	1.74656177569964	1.68406968639838	0.658997932188424	0.749019659111768	0.710031033309797	0.537829368007617	0.000268354859599327	0.128619131926453	0.143811286771879	0.99904726623123	1.1516435593714e-05
ATP2B4	A_37_P110486	-1.1470955602781	-0.76081960014459	-0.731018057662318	-0.530468768486577	-0.342590764824759	-0.44691549141721	0.0535499735664065	-0.00653882558603947	-0.18560468269205	-1.3601880088048	-1.29434324555501	-1.47948243346757	0.498360156580791	0.0499152924098855	0.938012887699611	0.000257229760108803	1.33180671770523	0.000192596233324656
LPGAT1	A_37_P125609	-0.931920056438894	-0.33114293269673	-0.245062513482281	-0.918005398244125	-0.684040977849861	-0.55152868554997	-0.124551109512444	-0.102735455164908	-0.195641292201286	-0.94637631389411	-0.950841491390486	-0.916596298258611	0.435229533641767	0.181239426012651	0.220079680633084	0.175129418338355	0.796962082221523	0.000328392377716357
SLC30A7	A_37_P127875	0.490209202982218	0.498426998830929	0.785371565987676	0.197286915827142	0.421268350336812	0.287433762357898	0.944628759704345	0.870701762979046	0.95769972309712	0.00432755454317579	0.0383566718392565	-0.0440772075343201	0.591800249650904	0.0207855014228147	0.302460669891247	0.031318764550858	0.9248077423108	1.57761587383163e-05
CCBL2	A_37_P128074	-0.542586175086893	-1.09418120037961	-0.956357782952844	-1.05068658463489	-1.07474318769159	-1.24930941042694	-0.6881777215747	-0.643055466625759	-0.69916848282068	-1.16501275018884	-1.11751606713121	-1.20929585921372	0.299566506038141	0.210068802191744	0.0390284979267834	0.610188467694352	0.487141001837544	0.000274443208267719
DST	A_37_P137763	-0.656394795693048	-0.337045190403694	-0.731555830562668	-0.571995050748637	-0.728750736941674	-0.558187582388868	-0.49487294964853	-0.460048935124657	-0.435827827868449	-0.819349241293358	-0.847248145218904	-0.874665935154866	0.272089168335906	0.15116950307622	0.227443317195983	0.0440650323836015	0.383504536341831	8.42849948478666e-05
PHACTR2	A_37_P138825	-0.0698223719918065	-0.00225617894096963	0.0489011145724625	-0.859308339563412	-0.92988798509718	-0.601437062830168	0.159890154057322	-0.0148549396272557	0.156480265815647	-1.0283937735763	-1.05694966374037	-1.15446532915789	1.07221044337142	3.38661004563994e-05	0.283058459661267	0.0906372279388495	1.18044141557342	0.000180373762786022
KIF13A	A_37_P142029	0.513786787938127	0.494494437998679	0.574425063235932	0.630126637029788	0.669409898871187	0.561890987305347	0.948797430670748	0.990849485620116	0.942165283987395	0.454007376096571	0.429172660789781	0.393707591930045	0.101939553452114	0.0307676357471901	0.194846631463308	0.0110150300881524	0.534974857153954	2.44300184302872e-05
CREB3L2	A_37_P156751	-0.267872158446323	-0.166002985897203	-0.0748417968703237	-0.0175473534300981	0.173574442732377	-0.00922496516254157	0.539698080413396	0.692586122977358	0.505553544969537	-0.458576341693778	-0.308007087506697	-0.392234664450562	0.216700384145729	0.0404868902890407	0.435206739263591	0.00645143416237422	0.965551947337109	0.000275219312832519
ASPH	A_37_P168361	1.2716188875458	1.13872506763931	1.26615202458467	1.08032074087965	0.997874226913071	0.888040851654525	0.833505033774385	0.83434652795588	0.776779109439598	1.2548253619662	1.28700723491149	1.32714972069678	-0.0641621126015632	0.278604795843792	-0.300915499375741	0.021764508339132	-0.474783882134869	7.85345718651267e-05
PDE7A	A_37_P172324	0.251341009345325	0.858899383683084	0.974034740042699	0.525858559668816	0.625318504174617	0.842916439437444	1.2723262445493	1.11837841631913	1.29682364852063	0.0811024189627911	0.0932377515278668	0.216721328300888	0.564404544759854	0.123356029972274	0.534344001496444	0.0162634853232192	1.09882227019917	0.000148218914521585
ANXA2	A_37_P175066	-2.22283808258132	-2.04914243521354	-2.34806592634426	-2.47542391303599	-2.32659016341884	-2.20197795034709	-2.85817705613111	-2.92817004280286	-2.93774118806659	-2.04609024969877	-2.093701837528	-2.09780269209745	-0.127483888271633	0.277336938671396	-0.255465749159233	0.0780789767188122	-0.828831169225446	3.4507268713102e-05
CD44	A_37_P202850	-2.06119643650794	-1.89109576973731	-2.13385619073872	-1.97188625848707	-2.06730381541629	-1.88933720464638	-2.75160169939698	-2.77293472627195	-2.80451343518668	-1.37925222590876	-1.36953069264164	-1.32852269998885	-0.669614259481573	0.00889498695418856	-0.617073886670163	0.00397810402351501	-1.41724808077212	3.39614393831851e-07
CELF1	A_37_P204502	-0.597466478801766	0.0968576969930295	-0.485309259937413	-0.940554935225308	-0.947391396184695	-0.81373926897151	-0.473404051392117	-0.513888520822787	-0.438319124760503	-0.991555142961188	-0.966437906575768	-0.951741972137516	0.641272326642774	0.0961480385097717	0.069349807097653	0.247798220777523	0.494707774899688	0.000246417655282246
PPFIA1	A_37_P209665	-0.878899603607547	-0.425636818120713	-0.38709192015998	-0.66355348585345	-0.583449469479797	-0.417040556944595	-0.0838209442637936	-0.185144110683344	-0.00244510660460939	-1.13247924896333	-1.24279513282473	-1.20184846711291	0.628498169004243	0.0525891398480176	0.637693112207709	0.00544532295782247	1.10190422911641	0.000213158837199243
TOPBP1	A_37_P238178	6.19171372936763	6.146130326843	5.9278592643338	6.24217518710622	6.1759403101341	6.23399669554981	5.32550091824202	5.44358898316862	5.43469761017074	6.54923649355583	6.43967324507453	6.50315696457895	-0.408787794221626	0.0252996040835089	-0.279984836806393	0.00314493763088943	-1.09609306387598	3.14792390882138e-05
TOPBP1	A_37_P238205	0.76956331331513	1.26081577741956	1.43585368962809	0.884090850978684	0.890837029542784	1.12402345473532	1.44266911383228	1.38955615836788	1.46295103783477	0.528055046208454	0.609207637858505	0.627706645206203	0.567087817029873	0.101366591803602	0.377994001994542	0.0283338149676013	0.843402326920589	5.11993801323679e-05
IP6K2	A_37_P242705	-0.863034145936878	-1.11902587094051	-1.00628562511533	-1.00226537725469	-0.896262287702978	-0.980235881618437	-1.36928048100126	-1.42491317163419	-1.47330762051452	-0.57827896070677	-0.537845066673478	-0.573013275506069	-0.4330694463688	0.0252464980529176	-0.396542081229929	0.00269918300278985	-0.859454656754551	0.000251595570854368
FANCA	A_37_P262866	0.721438953809097	0.584829405101024	0.593875780904579	0.628728861152069	0.598943953586206	0.668116182242088	1.13488727521907	1.04574854387939	1.00999960691071	0.184755633345679	0.295452375230818	0.246851264672582	0.391028288855207	0.0028127229052679	0.389576574577095	0.0011746990112193	0.82119205092003	8.64023889390165e-05
TIA1	A_37_P265356	-0.408694097645846	-0.414048742326383	-0.525513305931128	-0.716719178895946	-0.781905839564853	-0.606873967863446	-0.900287098787178	-0.872732352987295	-0.92262263404478	-0.3169716867845	-0.342739872721957	-0.286529516225968	-0.134005023390311	0.0554876019425808	-0.386419303530607	0.0111269337740868	-0.583133670028943	1.29421916233248e-05
RBMS1	A_37_P267794	-0.86843327581591	-0.984869334373281	-1.0748880847299	-0.886271022510725	-0.869153983941775	-0.777215100006016	-0.406272983110108	-0.429764852038542	-0.482529672827068	-1.07084886680707	-1.00916039928962	-1.08899557419599	0.0802713817911963	0.312231696769603	0.212121577944721	0.00910677867229154	0.616812444105654	5.02526511016725e-05
MFF	A_37_P273701	0.992308083993443	1.15361161401566	0.873183822443957	0.587857746770283	0.611472331690925	0.733164000921745	0.410000890743222	0.349144989166025	0.415815390676496	0.8655541879568	0.777854532862902	0.809000718313053	0.188898027106768	0.135684120841216	-0.173305119916601	0.0406545185949052	-0.425816056182337	0.000263966903608903
ACOT9	A_37_P293329	0.580157268872906	0.6595148883825	0.586295083489713	0.28107768756964	0.375244159318594	0.406160787622149	0.0705917493517969	0.172704458932735	0.132970863548394	0.813393366272249	0.733083082033284	0.682891307113231	-0.134466838224548	0.0501394528483822	-0.38896170696946	0.00189850693451222	-0.617700227861946	0.000298500805947456
CENPP	A_37_P315156	2.53334495186764	2.19171380232744	2.24180210004989	2.52835319077505	2.36921397317752	2.34831466802653	2.14449618834183	2.10930985945869	2.17024770195336	2.53377465530166	2.52253612017204	2.57370018368664	-0.22105003497179	0.171183025052088	-0.128043042393747	0.145258849987046	-0.40198573646882	7.70253330821137e-05
ALDH1A3	A_37_P397068	-0.743656008871639	-0.722725671944401	-0.799085395592961	-0.860319282430437	-0.62044522185586	-0.746638617371092	-1.03118802661366	-1.07863770987587	-1.01582711532254	-0.707840301905799	-0.746655868700158	-0.684978654114984	-0.0419974172293532	0.2252387490113	-0.0293094323121493	0.717661625697673	-0.328726009030376	0.000232126041611334
CD44	A_37_P426558	-2.77418718233559	-2.73533960545219	-2.95451578111122	-2.71752102494322	-2.74362979012686	-2.75456603671973	-3.13123117264491	-3.01359333604046	-3.07549493400866	-2.31060245456566	-2.30141721825359	-2.38944879544401	-0.487524700211913	0.00984444964009434	-0.404749461175516	0.00176231791654388	-0.739616991476923	9.44754242494179e-05
SLC30A9	A_37_P449485	-0.0440752497484667	0.153113342226103	-0.0327198000344318	0.100631971012421	0.0371523175484185	0.276526563725197	0.188077749973885	0.125275808440357	0.177499359961727	-0.124131923895607	-0.145904630670694	-0.174321642712355	0.173558829907287	0.106539262524015	0.286223016521564	0.0521815081519182	0.311737038551542	0.000329493662444369
C19orf42	A_37_P459395	0.253214702947453	0.395350993037349	0.282103842982135	0.299923947766326	0.23594801304618	0.481076810339118	0.206750319051084	0.210563521300109	0.188202032149306	0.364541210215268	0.376613248282286	0.394846054639052	-0.0684436580565563	0.252771020369667	-0.039683913994994	0.643836580793348	-0.176828213545369	0.000135471487418537
